# Four novel, immortal cell lines derived from embryos of *Xenopus tropicalis*

**DOI:** 10.1101/2022.03.01.482505

**Authors:** Gary J. Gorbsky, John R. Daum, Hem Sapkota, Katja Summala, Hitoshi Yoshida, Constantin Georgescu, Jonathan D. Wren, Leonid Peshkin, Marko E. Horb

## Abstract

The diploid anuran, *Xenopus tropicalis*, has emerged as a key research model in cell and developmental biology. To enhance the usefulness of this species, we developed methods for generating immortal cell lines from Nigerian strain (NXR_1018, RRID:SCR_013731) *X. tropicalis* embryos. We generated 14 cell lines that were propagated for several months. We selected four morphologically distinct lines, XTN-6, XTN-8, XTN-10, and XTN-12 for further characterization. Karyotype analysis revealed that three of the lines, XTN-8, XTN-10, and XTN-12 were primarily diploid. XTN-6 cultures showed a consistent mixed population of diploid cells, cells with chromosome 8 trisomy, and cells containing a tetraploid content of chromosomes. The lines were propagated using conventional culture methods as adherent cultures at 30°C in a simple, diluted L-15 medium containing fetal bovine serum without use of a high CO_2_ incubator. Transcriptome analysis indicated that the four lines were distinct lineages. These methods will be useful in the generation of cell lines from normal and mutant strains of *X. tropicalis* as well as other species of *Xenopus*.
