## Supplemental Table 2 - Differentially expressed marker genes for "Four novel, immortal cell lines derived from embryos of *Xenopus tropicalis*"

### Sheet: Expression_Xt9_symb.markers.fil
ID	ID symbol	XTN-6	XTN-8	XTN-10	XTN-12	Stages	Level1
CHGA	chga	160	595	1082	72	S14	Anterior neural ridge
HAND2	hand2	1356	0	0	4	S20, S22	Cardiac mesoderm
FOXJ1	foxj1	50	131	408	11	S14-S22	Ciliated epidermis
DKK1	dkk1	5358	16107	45905	10951	S10	Endo-organizer
GSC-A	gsc	7	0	0	0	S12	Endo-organizer
GJB2	gjb2	623	3	1	1	S16-S22	Endoderm
C8G	c8g	5	20	358	30	S16-S22	Endoderm
SOX17A	sox17a	19	63	354	47	S12-S22	Endoderm
FRZB	frzb	131	5472	1206	1868	S10	Endoderm, Endo-organizer
TFAP2A	tfap2a	162	4588	4851	3285	S16-S22	Epidermis
FLNA	flna	22308	52195	29235	26743	S14-S22	Epidermis
GADD45G	gadd45g	2876	6378	10383	5732	S18-S22	Eye primordium
C7	c7	73	3	4	30	S14-S22	Ionocyte
FN1	fn1	9105	19357	37913	58557	S14-S22	Lateral and intermediate mesoderm
OSR2	osr2	1580	1	1	144	S14	Lateral and intermediate mesoderm
TBX1	tbx1	2	947	17	0	S14-S22	Lateral and intermediate mesoderm
COLEC12	colec12	3797	5245	1451	9083	S14-S22	Lateral and intermediate mesoderm
FOXC2	foxc2	88	1953	3615	2296	S14-S22	Lateral and intermediate mesoderm
FST	fst	568	2633	5187	7710	S10	Meso-organizer
FLI1	fli1	282	476	994	1710	S14-S22	Migrating myeloid progenitors
SNAI2	snai2	1289	85	147	1637	S16,S22	Neural Crest
SOX8	sox8	376	73	67	180	S14-S22	Neural Crest
SOX9	sox9	412	1194	773	903	S14-S22	Neural Crest
FOXD1	foxd1	105	880	1893	2065	S16-S22	Neural Plate
TUBB2B	tubb2b	7767	91	502	4618	S14-S22	Neurons
ISL1	isl1	403	0	0	0	S16,S22	Neurons
NEUROG1	neurog1	57	19	30	138	S14-S22	Neurons
CAV1	cav1	114488	3450	2539	5787	S18-S22	Notochord
CAV2	cav2	3022	5	1438	446	S18-S22	Notochord
FBN2	fbn3	2196	30257	11129	13987	S18-S22	Notochord
CHRD	chrd	86	2	0	15	S14-S22	Notochord
COL9A2	col9a2	19	58	3	4730	S20,S22	Notochord
COL9A1	col9a1	5	0	1	618	S20,S22	Notochord
COL8A1	col8a1	3	87259	121955	7919	S14-S22	Notochord
COL9A3	col9a3	3	131	19	3036	S20,S22	Notochord
PITX1	pitx1	3717	1	2	0	S16-S22	Pre-placodal Ectoderm
PITX2	pitx2	2	8564	17607	933	S14-S22	Pre-placodal Ectoderm
NKX2-3	nkx2-3	2	59	63	2	S14	Pre-placodal Ectoderm
OLFM4	olfm4	235	676	3796	2256	S12-S22	Pre-placodal ectoderm
SIX1	six1	94	11	46	2370	S16-S22	Pre-placodal ectoderm
EYA2	eya2	9	0	55	121	S16-S22	Pre-placodal ectoderm
FOXC1	foxc1	39	2419	2720	891	S16-S22	Pronephric mesenchyme
HOXC10	hoxc10	404	0	0	0	S20,S22	Somite progenetor
HOXA11	hoxa11	5085	1	2	0	S20, S22	Somite progenitor
HOXD4	hoxd4	59	1	0	0	S14-S22	Somite progenitor
HOXC11	hoxc11	164	0	0	0	S20,S22	Somite progenitor
SP5	sp5l	115	14	21	16	S20,S22	Somite progenitor
HOXD1	hoxd1	12	0	0	0	S14-S22	Somite progenitor
ALDOC	aldoc	5316	1600	3855	875	S14-S22	Somitic muscle
